# Comprehensive comparison between azacytidine and decitabine treatment in an acute myeloid leukemia cell line

**DOI:** 10.1101/2022.02.03.476906

**Authors:** Tina Aumer, Constanze B. Gremmelmaier, Leander S. Runtsch, Nur Yeşiltaç, Stefanie Kaiser, Franziska R. Traube

## Abstract

Azacytidine (AzaC) and decitabine (AzadC) are cytosine analogs that covalently trap DNA methyltransferases, which place the important epigenetic mark 5-methyl-2’-deoxycytidine by methylating 2’-deoxycytidine (dC) at the C5 position. AzaC and AzadC are used in the clinic as antimetabolites to treat myelodysplastic syndrome and acute myeloid leukemia and are explored against other types of cancer. Although their principal mechanism of action is known, the downstream effects of AzaC and AzadC treatment are not well understood and the cellular prerequisites that determine sensitivity towards AzaC and AzadC remain elusive. Here, we investigated the effects and phenotype of AzaC and AzadC exposure on the acute myeloid leukemia cell line MOLM-13. We found that while AzaC and AzadC share many effects on the cellular level, including decreased global DNA methylation, increased formation of DNA double strand breaks, transcriptional downregulation of important oncogenes and similar changes on the proteome level, AzaC failed in contrast to AzadC to induce apoptosis in MOLM-13. The only cellular marker that correlated with this clear phenotypical outcome was the level of hydroxy-methyl-dC, an additional epigenetic mark that is placed by TET enzymes and repressed in cancer cells. Whereas AzadC increased hmdC substantially in MOLM-13, AzaC treatment did not result in any increase at all. This suggests that hmdC levels in cancer cells should be monitored as a response towards AzaC and AzadC and considered as a biomarker to judge whether AzaC or AzadC treatment leads to cell death in leukemic cells.
