## Supplementary Table 4 for "Comprehensive comparison between azacytidine and decitabine treatment in an acute myeloid leukemia cell line"

### Sheet: Data
Ctrl.		0.5 µM AzaC	1.0 µM AzaC	2.5 µM AzaC		0.5 µM AzadC	1.0 µM AzadC	2.5 µM AzadC
3.8		3.9	3.3	2.5		2.5	2.2	2
3.9		3.8	3.1	2.2		1.8	1.7	1.6
3.9		3.7	3.4	2.3		1.9	1.7	1.7
3.7		3.3	2.6	1.9		1.7	1.5	1.6
3.8		3.1	2.5	1.9		1.8	1.6	1.6

### Sheet: Ordinary one-way ANOVA
Table Analyzed	mdC
Data sets analyzed	A, C-E, G-I
ANOVA summary
F	48.65
P value	<0.0001
P value summary	****
Significant diff. among means (P < 0.05)?	Yes
R squared	0.9125
Brown-Forsythe test
F (DFn, DFd)	0.9306 (6, 28)
P value	0.4885
P value summary	ns
Are SDs significantly different (P < 0.05)?	No
Bartlett's test
Bartlett's statistic (corrected)	8.649
P value	0.1943
P value summary	ns
Are SDs significantly different (P < 0.05)?	No
ANOVA table	SS	DF	MS	F (DFn, DFd)	P value
Treatment (between columns)	23.6	6	3.934	F (6, 28) = 48.65	P<0.0001
Residual (within columns)	2.264	28	0.08086
Total	25.87	34
Data summary
Number of treatments (columns)	7
Number of values (total)	35

### Sheet: Multiple comparisons
Number of families	1
Number of comparisons per family	21
Alpha	0.05
Tukey's multiple comparisons test	Mean Diff.	95.00% CI of diff.	Below threshold?	Summary	Adjusted P Value
Ctrl. vs. 0.5 µM AzaC	0.26	-0.3105 to 0.8305	No	ns	0.7728	A-C
Ctrl. vs. 1.0 µM AzaC	0.84	0.2695 to 1.410	Yes	**	0.0012	A-D
Ctrl. vs. 2.5 µM AzaC	1.66	1.090 to 2.230	Yes	****	<0.0001	A-E
Ctrl. vs. 0.5 µM AzadC	1.88	1.310 to 2.450	Yes	****	<0.0001	A-G
Ctrl. vs. 1.0 µM AzadC	2.08	1.510 to 2.650	Yes	****	<0.0001	A-H
Ctrl. vs. 2.5 µM AzadC	2.12	1.550 to 2.690	Yes	****	<0.0001	A-I
0.5 µM AzaC vs. 1.0 µM AzaC	0.58	0.009520 to 1.150	Yes	*	0.0444	C-D
0.5 µM AzaC vs. 2.5 µM AzaC	1.4	0.8295 to 1.970	Yes	****	<0.0001	C-E
0.5 µM AzaC vs. 0.5 µM AzadC	1.62	1.050 to 2.190	Yes	****	<0.0001	C-G
0.5 µM AzaC vs. 1.0 µM AzadC	1.82	1.250 to 2.390	Yes	****	<0.0001	C-H
0.5 µM AzaC vs. 2.5 µM AzadC	1.86	1.290 to 2.430	Yes	****	<0.0001	C-I
1.0 µM AzaC vs. 2.5 µM AzaC	0.82	0.2495 to 1.390	Yes	**	0.0016	D-E
1.0 µM AzaC vs. 0.5 µM AzadC	1.04	0.4695 to 1.610	Yes	****	<0.0001	D-G
1.0 µM AzaC vs. 1.0 µM AzadC	1.24	0.6695 to 1.810	Yes	****	<0.0001	D-H
1.0 µM AzaC vs. 2.5 µM AzadC	1.28	0.7095 to 1.850	Yes	****	<0.0001	D-I
2.5 µM AzaC vs. 0.5 µM AzadC	0.22	-0.3505 to 0.7905	No	ns	0.8791	E-G
2.5 µM AzaC vs. 1.0 µM AzadC	0.42	-0.1505 to 0.9905	No	ns	0.2631	E-H
2.5 µM AzaC vs. 2.5 µM AzadC	0.46	-0.1105 to 1.030	No	ns	0.1777	E-I
0.5 µM AzadC vs. 1.0 µM AzadC	0.2	-0.3705 to 0.7705	No	ns	0.9191	G-H
0.5 µM AzadC vs. 2.5 µM AzadC	0.24	-0.3305 to 0.8105	No	ns	0.83	G-I
1.0 µM AzadC vs. 2.5 µM AzadC	0.04	-0.5305 to 0.6105	No	ns	>0.9999	H-I
Test details	Mean 1	Mean 2	Mean Diff.	SE of diff.	n1	n2	q	DF
Ctrl. vs. 0.5 µM AzaC	3.82	3.56	0.26	0.1798	5	5	2.045	28
Ctrl. vs. 1.0 µM AzaC	3.82	2.98	0.84	0.1798	5	5	6.605	28
Ctrl. vs. 2.5 µM AzaC	3.82	2.16	1.66	0.1798	5	5	13.05	28
Ctrl. vs. 0.5 µM AzadC	3.82	1.94	1.88	0.1798	5	5	14.78	28
Ctrl. vs. 1.0 µM AzadC	3.82	1.74	2.08	0.1798	5	5	16.36	28
Ctrl. vs. 2.5 µM AzadC	3.82	1.7	2.12	0.1798	5	5	16.67	28
0.5 µM AzaC vs. 1.0 µM AzaC	3.56	2.98	0.58	0.1798	5	5	4.561	28
0.5 µM AzaC vs. 2.5 µM AzaC	3.56	2.16	1.4	0.1798	5	5	11.01	28
0.5 µM AzaC vs. 0.5 µM AzadC	3.56	1.94	1.62	0.1798	5	5	12.74	28
0.5 µM AzaC vs. 1.0 µM AzadC	3.56	1.74	1.82	0.1798	5	5	14.31	28
0.5 µM AzaC vs. 2.5 µM AzadC	3.56	1.7	1.86	0.1798	5	5	14.63	28
1.0 µM AzaC vs. 2.5 µM AzaC	2.98	2.16	0.82	0.1798	5	5	6.448	28
1.0 µM AzaC vs. 0.5 µM AzadC	2.98	1.94	1.04	0.1798	5	5	8.178	28
1.0 µM AzaC vs. 1.0 µM AzadC	2.98	1.74	1.24	0.1798	5	5	9.751	28
1.0 µM AzaC vs. 2.5 µM AzadC	2.98	1.7	1.28	0.1798	5	5	10.07	28
2.5 µM AzaC vs. 0.5 µM AzadC	2.16	1.94	0.22	0.1798	5	5	1.73	28
2.5 µM AzaC vs. 1.0 µM AzadC	2.16	1.74	0.42	0.1798	5	5	3.303	28
2.5 µM AzaC vs. 2.5 µM AzadC	2.16	1.7	0.46	0.1798	5	5	3.617	28
0.5 µM AzadC vs. 1.0 µM AzadC	1.94	1.74	0.2	0.1798	5	5	1.573	28
0.5 µM AzadC vs. 2.5 µM AzadC	1.94	1.7	0.24	0.1798	5	5	1.887	28
1.0 µM AzadC vs. 2.5 µM AzadC	1.74	1.7	0.04	0.1798	5	5	0.3145
