## Supplementary Table 5 for "Comprehensive comparison between azacytidine and decitabine treatment in an acute myeloid leukemia cell line"

### Sheet: Data
Ctrl.	1.0 µM AzaC	2.5 µM AzaC	0.5 µM AzadC
1.80307	1.29089	1.20987	1.65121
1.83457	1.31852	1.14264	1.6424
1.73031	1.3598	1.36184	1.6447

### Sheet: Ordinary one-way ANOVA
Table Analyzed	m5C_tRNA
Data sets analyzed	A-D
ANOVA summary
F	49.11
P value	<0.0001
P value summary	****
Significant diff. among means (P < 0.05)?	Yes
R squared	0.9485
Brown-Forsythe test
F (DFn, DFd)	1.378 (3, 8)
P value	0.3178
P value summary	ns
Are SDs significantly different (P < 0.05)?	No
Bartlett's test
Bartlett's statistic (corrected)
P value
P value summary
Are SDs significantly different (P < 0.05)?
ANOVA table	SS	DF	MS	F (DFn, DFd)	P value
Treatment (between columns)	0.6148	3	0.2049	F (3, 8) = 49.11	P<0.0001
Residual (within columns)	0.03339	8	0.004173
Total	0.6482	11
Data summary
Number of treatments (columns)	4
Number of values (total)	12

### Sheet: Multiple comparisons
Number of families	1
Number of comparisons per family	3
Alpha	0.05
Dunnett's multiple comparisons test	Mean Diff.	95.00% CI of diff.	Below threshold?	Summary	Adjusted P Value	A-?
Ctrl. vs. 1.0 µM AzaC	0.4662	0.3143 to 0.6181	Yes	****	<0.0001	B	1.0 µM AzaC
Ctrl. vs. 2.5 µM AzaC	0.5512	0.3993 to 0.7031	Yes	****	<0.0001	C	2.5 µM AzaC
Ctrl. vs. 0.5 µM AzadC	0.1432	-0.008686 to 0.2951	No	ns	0.0638	D	0.5 µM AzadC
Test details	Mean 1	Mean 2	Mean Diff.	SE of diff.	n1	n2	q	DF
Ctrl. vs. 1.0 µM AzaC	1.789	1.323	0.4662	0.05275	3	3	8.839	8
Ctrl. vs. 2.5 µM AzaC	1.789	1.238	0.5512	0.05275	3	3	10.45	8
Ctrl. vs. 0.5 µM AzadC	1.789	1.646	0.1432	0.05275	3	3	2.715	8
