## Supplementary Table 6 for "Comprehensive comparison between azacytidine and decitabine treatment in an acute myeloid leukemia cell line"

### Sheet: Data
	Ctrl.			0.5 µM AzaC			1.0 µM AzaC			2.5 µM AzaC			0.5 µM AzadC			1.0 µM AzadC			2.5 µM AzadC
24 h	99.6434	103.256	101.194	93.9991	97.73	86.6196	93.3788	94.9901	80.0607	91.8747	86.8696	74.4049	86.3235	87.3594	69.4714	88.0602	87.5579	66.393	89.0061	80.7975	66.3602
48 h	104.202	106.289	99.1226	81.1486	70.2525	71.8797	72.022	64.0815	63.8582	67.7648	58.5665	57.8143	51.967	40.9817	41.7087	49.9794	37.0822	38.7425	45.0688	30.8245	34.3557
72 h	103.415	101.152	97.7321	75.7586	82.8799	89.8962	65.1362	68.288	89.1384	48.6993	50.0745	61.7045	24.1682	20.0553	32.2525	22.4183	17.3935	28.2027	19.0911	13.9148	23.1508

### Sheet: Two-way ANOVA
Table Analyzed	MOLM13_normalizedToDMSO
Two-way ANOVA	Ordinary
Alpha	0.05
Source of Variation	% of total variation	P value	P value summary	Significant?
Interaction	13.37	<0.0001	****	Yes
Exposure time	27.8	<0.0001	****	Yes
Treatment	53.6	<0.0001	****	Yes
ANOVA table	SS	DF	MS	F (DFn, DFd)	P value
Interaction	6030	12	502.5	F (12, 42) = 8.947	P<0.0001
Exposure time	12536	2	6268	F (2, 42) = 111.6	P<0.0001
Treatment	24170	6	4028	F (6, 42) = 71.72	P<0.0001
Residual	2359	42	56.17
Data summary
Number of columns (Treatment)	7
Number of rows (Exposure time)	3
Number of values	63

### Sheet: Multiple comparisons
Within each row, compare columns (simple effects within rows)
Number of families	3
Number of comparisons per family	21
Alpha	0.05
Tukey's multiple comparisons test	Mean Diff.	95.00% CI of diff.	Below threshold?	Summary	Adjusted P Value
24 h
Ctrl. vs. 0.5 µM AzaC	8.582	-10.36 to 27.52	No	ns	0.7974
Ctrl. vs. 1.0 µM AzaC	11.89	-7.054 to 30.83	No	ns	0.4649
Ctrl. vs. 2.5 µM AzaC	16.98	-1.961 to 35.92	No	ns	0.105
Ctrl. vs. 0.5 µM AzadC	20.31	1.371 to 39.26	Yes	*	0.0285
Ctrl. vs. 1.0 µM AzadC	20.69	1.752 to 39.64	Yes	*	0.0243
Ctrl. vs. 2.5 µM AzadC	22.64	3.701 to 41.59	Yes	*	0.0103
0.5 µM AzaC vs. 1.0 µM AzaC	3.306	-15.64 to 22.25	No	ns	0.998
0.5 µM AzaC vs. 2.5 µM AzaC	8.4	-10.54 to 27.34	No	ns	0.8129
0.5 µM AzaC vs. 0.5 µM AzadC	11.73	-7.211 to 30.67	No	ns	0.4808
0.5 µM AzaC vs. 1.0 µM AzadC	12.11	-6.830 to 31.05	No	ns	0.4423
0.5 µM AzaC vs. 2.5 µM AzadC	14.06	-4.881 to 33.00	No	ns	0.269
1.0 µM AzaC vs. 2.5 µM AzaC	5.093	-13.85 to 24.04	No	ns	0.9801
1.0 µM AzaC vs. 0.5 µM AzadC	8.425	-10.52 to 27.37	No	ns	0.8107
1.0 µM AzaC vs. 1.0 µM AzadC	8.806	-10.14 to 27.75	No	ns	0.7777
1.0 µM AzaC vs. 2.5 µM AzadC	10.76	-8.187 to 29.70	No	ns	0.5828
2.5 µM AzaC vs. 0.5 µM AzadC	3.332	-15.61 to 22.27	No	ns	0.9979
2.5 µM AzaC vs. 1.0 µM AzadC	3.713	-15.23 to 22.66	No	ns	0.9963
2.5 µM AzaC vs. 2.5 µM AzadC	5.662	-13.28 to 24.60	No	ns	0.9663
0.5 µM AzadC vs. 1.0 µM AzadC	0.381	-18.56 to 19.32	No	ns	>0.9999
0.5 µM AzadC vs. 2.5 µM AzadC	2.33	-16.61 to 21.27	No	ns	0.9997
1.0 µM AzadC vs. 2.5 µM AzadC	1.949	-16.99 to 20.89	No	ns	>0.9999
48 h
Ctrl. vs. 0.5 µM AzaC	28.78	9.835 to 47.72	Yes	***	0.0005
Ctrl. vs. 1.0 µM AzaC	36.55	17.61 to 55.49	Yes	****	<0.0001
Ctrl. vs. 2.5 µM AzaC	41.82	22.88 to 60.77	Yes	****	<0.0001
Ctrl. vs. 0.5 µM AzadC	58.32	39.38 to 77.26	Yes	****	<0.0001
Ctrl. vs. 1.0 µM AzadC	61.27	42.33 to 80.21	Yes	****	<0.0001
Ctrl. vs. 2.5 µM AzadC	66.45	47.51 to 85.40	Yes	****	<0.0001
0.5 µM AzaC vs. 1.0 µM AzaC	7.773	-11.17 to 26.72	No	ns	0.8614
0.5 µM AzaC vs. 2.5 µM AzaC	13.05	-5.897 to 31.99	No	ns	0.3537
0.5 µM AzaC vs. 0.5 µM AzadC	29.54	10.60 to 48.48	Yes	***	0.0004
0.5 µM AzaC vs. 1.0 µM AzadC	32.49	13.55 to 51.43	Yes	****	<0.0001
0.5 µM AzaC vs. 2.5 µM AzadC	37.68	18.73 to 56.62	Yes	****	<0.0001
1.0 µM AzaC vs. 2.5 µM AzaC	5.272	-13.67 to 24.21	No	ns	0.9763
1.0 µM AzaC vs. 0.5 µM AzadC	21.77	2.826 to 40.71	Yes	*	0.0152
1.0 µM AzaC vs. 1.0 µM AzadC	24.72	5.777 to 43.66	Yes	**	0.0039
1.0 µM AzaC vs. 2.5 µM AzadC	29.9	10.96 to 48.85	Yes	***	0.0003
2.5 µM AzaC vs. 0.5 µM AzadC	16.5	-2.446 to 35.44	No	ns	0.1245
2.5 µM AzaC vs. 1.0 µM AzadC	19.45	0.5047 to 38.39	Yes	*	0.0408
2.5 µM AzaC vs. 2.5 µM AzadC	24.63	5.690 to 43.57	Yes	**	0.0041
0.5 µM AzadC vs. 1.0 µM AzadC	2.951	-15.99 to 21.89	No	ns	0.999
0.5 µM AzadC vs. 2.5 µM AzadC	8.136	-10.81 to 27.08	No	ns	0.8342
1.0 µM AzadC vs. 2.5 µM AzadC	5.185	-13.76 to 24.13	No	ns	0.9782
72 h
Ctrl. vs. 0.5 µM AzaC	17.92	-1.021 to 36.86	No	ns	0.0743
Ctrl. vs. 1.0 µM AzaC	26.58	7.636 to 45.52	Yes	**	0.0016
Ctrl. vs. 2.5 µM AzaC	47.27	28.33 to 66.22	Yes	****	<0.0001
Ctrl. vs. 0.5 µM AzadC	75.27	56.33 to 94.22	Yes	****	<0.0001
Ctrl. vs. 1.0 µM AzadC	78.09	59.15 to 97.04	Yes	****	<0.0001
Ctrl. vs. 2.5 µM AzadC	82.05	63.11 to 101.0	Yes	****	<0.0001
0.5 µM AzaC vs. 1.0 µM AzaC	8.657	-10.29 to 27.60	No	ns	0.7909
0.5 µM AzaC vs. 2.5 µM AzaC	29.35	10.41 to 48.29	Yes	***	0.0004
0.5 µM AzaC vs. 0.5 µM AzadC	57.35	38.41 to 76.30	Yes	****	<0.0001
0.5 µM AzaC vs. 1.0 µM AzadC	60.17	41.23 to 79.12	Yes	****	<0.0001
0.5 µM AzaC vs. 2.5 µM AzadC	64.13	45.18 to 83.07	Yes	****	<0.0001
1.0 µM AzaC vs. 2.5 µM AzaC	20.69	1.752 to 39.64	Yes	*	0.0242
1.0 µM AzaC vs. 0.5 µM AzadC	48.7	29.75 to 67.64	Yes	****	<0.0001
1.0 µM AzaC vs. 1.0 µM AzadC	51.52	32.57 to 70.46	Yes	****	<0.0001
1.0 µM AzaC vs. 2.5 µM AzadC	55.47	36.53 to 74.41	Yes	****	<0.0001
2.5 µM AzaC vs. 0.5 µM AzadC	28	9.058 to 46.94	Yes	***	0.0008
2.5 µM AzaC vs. 1.0 µM AzadC	30.82	11.88 to 49.76	Yes	***	0.0002
2.5 µM AzaC vs. 2.5 µM AzadC	34.77	15.83 to 53.72	Yes	****	<0.0001
0.5 µM AzadC vs. 1.0 µM AzadC	2.82	-16.12 to 21.76	No	ns	0.9992
0.5 µM AzadC vs. 2.5 µM AzadC	6.773	-12.17 to 25.72	No	ns	0.9225
1.0 µM AzadC vs. 2.5 µM AzadC	3.953	-14.99 to 22.90	No	ns	0.9947
Test details	Mean 1	Mean 2	Mean Diff.	SE of diff.	N1	N2	q	DF
24 h
Ctrl. vs. 0.5 µM AzaC	101.4	92.78	8.582	6.119	3	3	1.983	42
Ctrl. vs. 1.0 µM AzaC	101.4	89.48	11.89	6.119	3	3	2.747	42
Ctrl. vs. 2.5 µM AzaC	101.4	84.38	16.98	6.119	3	3	3.925	42
Ctrl. vs. 0.5 µM AzadC	101.4	81.05	20.31	6.119	3	3	4.695	42
Ctrl. vs. 1.0 µM AzadC	101.4	80.67	20.69	6.119	3	3	4.783	42
Ctrl. vs. 2.5 µM AzadC	101.4	78.72	22.64	6.119	3	3	5.233	42
0.5 µM AzaC vs. 1.0 µM AzaC	92.78	89.48	3.306	6.119	3	3	0.7641	42
0.5 µM AzaC vs. 2.5 µM AzaC	92.78	84.38	8.4	6.119	3	3	1.941	42
0.5 µM AzaC vs. 0.5 µM AzadC	92.78	81.05	11.73	6.119	3	3	2.711	42
0.5 µM AzaC vs. 1.0 µM AzadC	92.78	80.67	12.11	6.119	3	3	2.799	42
0.5 µM AzaC vs. 2.5 µM AzadC	92.78	78.72	14.06	6.119	3	3	3.25	42
1.0 µM AzaC vs. 2.5 µM AzaC	89.48	84.38	5.093	6.119	3	3	1.177	42
1.0 µM AzaC vs. 0.5 µM AzadC	89.48	81.05	8.425	6.119	3	3	1.947	42
1.0 µM AzaC vs. 1.0 µM AzadC	89.48	80.67	8.806	6.119	3	3	2.035	42
1.0 µM AzaC vs. 2.5 µM AzadC	89.48	78.72	10.76	6.119	3	3	2.486	42
2.5 µM AzaC vs. 0.5 µM AzadC	84.38	81.05	3.332	6.119	3	3	0.77	42
2.5 µM AzaC vs. 1.0 µM AzadC	84.38	80.67	3.713	6.119	3	3	0.858	42
2.5 µM AzaC vs. 2.5 µM AzadC	84.38	78.72	5.662	6.119	3	3	1.308	42
0.5 µM AzadC vs. 1.0 µM AzadC	81.05	80.67	0.381	6.119	3	3	0.08806	42
0.5 µM AzadC vs. 2.5 µM AzadC	81.05	78.72	2.33	6.119	3	3	0.5385	42
1.0 µM AzadC vs. 2.5 µM AzadC	80.67	78.72	1.949	6.119	3	3	0.4505	42
48 h
Ctrl. vs. 0.5 µM AzaC	103.2	74.43	28.78	6.119	3	3	6.651	42
Ctrl. vs. 1.0 µM AzaC	103.2	66.65	36.55	6.119	3	3	8.447	42
Ctrl. vs. 2.5 µM AzaC	103.2	61.38	41.82	6.119	3	3	9.666	42
Ctrl. vs. 0.5 µM AzadC	103.2	44.89	58.32	6.119	3	3	13.48	42
Ctrl. vs. 1.0 µM AzadC	103.2	41.93	61.27	6.119	3	3	14.16	42
Ctrl. vs. 2.5 µM AzadC	103.2	36.75	66.45	6.119	3	3	15.36	42
0.5 µM AzaC vs. 1.0 µM AzaC	74.43	66.65	7.773	6.119	3	3	1.796	42
0.5 µM AzaC vs. 2.5 µM AzaC	74.43	61.38	13.05	6.119	3	3	3.015	42
0.5 µM AzaC vs. 0.5 µM AzadC	74.43	44.89	29.54	6.119	3	3	6.827	42
0.5 µM AzaC vs. 1.0 µM AzadC	74.43	41.93	32.49	6.119	3	3	7.509	42
0.5 µM AzaC vs. 2.5 µM AzadC	74.43	36.75	37.68	6.119	3	3	8.708	42
1.0 µM AzaC vs. 2.5 µM AzaC	66.65	61.38	5.272	6.119	3	3	1.218	42
1.0 µM AzaC vs. 0.5 µM AzadC	66.65	44.89	21.77	6.119	3	3	5.031	42
1.0 µM AzaC vs. 1.0 µM AzadC	66.65	41.93	24.72	6.119	3	3	5.713	42
1.0 µM AzaC vs. 2.5 µM AzadC	66.65	36.75	29.9	6.119	3	3	6.911	42
2.5 µM AzaC vs. 0.5 µM AzadC	61.38	44.89	16.5	6.119	3	3	3.812	42
2.5 µM AzaC vs. 1.0 µM AzadC	61.38	41.93	19.45	6.119	3	3	4.494	42
2.5 µM AzaC vs. 2.5 µM AzadC	61.38	36.75	24.63	6.119	3	3	5.693	42
0.5 µM AzadC vs. 1.0 µM AzadC	44.89	41.93	2.951	6.119	3	3	0.682	42
0.5 µM AzadC vs. 2.5 µM AzadC	44.89	36.75	8.136	6.119	3	3	1.88	42
1.0 µM AzadC vs. 2.5 µM AzadC	41.93	36.75	5.185	6.119	3	3	1.198	42
72 h
Ctrl. vs. 0.5 µM AzaC	100.8	82.84	17.92	6.119	3	3	4.142	42
Ctrl. vs. 1.0 µM AzaC	100.8	74.19	26.58	6.119	3	3	6.143	42
Ctrl. vs. 2.5 µM AzaC	100.8	53.49	47.27	6.119	3	3	10.93	42
Ctrl. vs. 0.5 µM AzadC	100.8	25.49	75.27	6.119	3	3	17.4	42
Ctrl. vs. 1.0 µM AzadC	100.8	22.67	78.09	6.119	3	3	18.05	42
Ctrl. vs. 2.5 µM AzadC	100.8	18.72	82.05	6.119	3	3	18.96	42
0.5 µM AzaC vs. 1.0 µM AzaC	82.84	74.19	8.657	6.119	3	3	2.001	42
0.5 µM AzaC vs. 2.5 µM AzaC	82.84	53.49	29.35	6.119	3	3	6.784	42
0.5 µM AzaC vs. 0.5 µM AzadC	82.84	25.49	57.35	6.119	3	3	13.25	42
0.5 µM AzaC vs. 1.0 µM AzadC	82.84	22.67	60.17	6.119	3	3	13.91	42
0.5 µM AzaC vs. 2.5 µM AzadC	82.84	18.72	64.13	6.119	3	3	14.82	42
1.0 µM AzaC vs. 2.5 µM AzaC	74.19	53.49	20.69	6.119	3	3	4.783	42
1.0 µM AzaC vs. 0.5 µM AzadC	74.19	25.49	48.7	6.119	3	3	11.25	42
1.0 µM AzaC vs. 1.0 µM AzadC	74.19	22.67	51.52	6.119	3	3	11.91	42
1.0 µM AzaC vs. 2.5 µM AzadC	74.19	18.72	55.47	6.119	3	3	12.82	42
2.5 µM AzaC vs. 0.5 µM AzadC	53.49	25.49	28	6.119	3	3	6.471	42
2.5 µM AzaC vs. 1.0 µM AzadC	53.49	22.67	30.82	6.119	3	3	7.123	42
2.5 µM AzaC vs. 2.5 µM AzadC	53.49	18.72	34.77	6.119	3	3	8.037	42
0.5 µM AzadC vs. 1.0 µM AzadC	25.49	22.67	2.82	6.119	3	3	0.6518	42
0.5 µM AzadC vs. 2.5 µM AzadC	25.49	18.72	6.773	6.119	3	3	1.565	42
1.0 µM AzadC vs. 2.5 µM AzadC	22.67	18.72	3.953	6.119	3
