## Supplementary Table 7 for "Comprehensive comparison between azacytidine and decitabine treatment in an acute myeloid leukemia cell line"

### Sheet: Data
Viable [%]
	Ctrl.	0.5 µM AzaC	1.0 µM AzaC	2.5 µM AzaC	0.5 µM AzadC	1.0 µM AzadC	2.5 µM AzadC
	67.4	57.36	62.4	66.23	46.37	37.05	24.84
	79.9	70.5	64.9	72.1	26.1	20.2	11.7
	79.9	57.8	51.8	59.6	22.1	22.3	11.3
Apoptotic
	Ctrl.	0.5 µM AzaC	1.0 µM AzaC	2.5 µM AzaC	0.5 µM AzadC	1.0 µM AzadC	2.5 µM AzadC
	12.5	35.1	32.97	33.34	52.07	61.33	73.65
	10.83	27.5	30.04	22.84	69.8	76.04	88.3
	14.6	31.8	39.3	30.4	76	71.7	85.9

### Sheet: One-way ANOVA
Viable
Table Analyzed	Viableonly_FACS_MOLM-13
Data sets analyzed	A-G
ANOVA summary
F	21.91
P value	<0.0001
P value summary	****
Significant diff. among means (P < 0.05)?	Yes
R squared	0.9038
Brown-Forsythe test
F (DFn, DFd)	0.1127 (6, 14)
P value	0.9933
P value summary	ns
Are SDs significantly different (P < 0.05)?	No
Bartlett's test
Bartlett's statistic (corrected)
P value
P value summary
Are SDs significantly different (P < 0.05)?
ANOVA table	SS	DF	MS	F (DFn, DFd)	P value
Treatment (between columns)	9547	6	1591	F (6, 14) = 21.91	P<0.0001
Residual (within columns)	1016	14	72.61
Total	10563	20
Data summary
Number of treatments (columns)	7
Number of values (total)	21
Apoptotic
Table Analyzed	Apoptotic-only_FACS_MOLM-13
Data sets analyzed	A-G
ANOVA summary
F	41.41
P value	<0.0001
P value summary	****
Significant diff. among means (P < 0.05)?	Yes
R squared	0.9467
Brown-Forsythe test
F (DFn, DFd)	0.5445 (6, 14)
P value	0.7663
P value summary	ns
Are SDs significantly different (P < 0.05)?	No
Bartlett's test
Bartlett's statistic (corrected)
P value
P value summary
Are SDs significantly different (P < 0.05)?
ANOVA table	SS	DF	MS	F (DFn, DFd)	P value
Treatment (between columns)	12174	6	2029	F (6, 14) = 41.41	P<0.0001
Residual (within columns)	685.9	14	48.99
Total	12859	20
Data summary
Number of treatments (columns)	7
Number of values (total)	21

### Sheet: Multiple comparisons
Viable
Number of families	1
Number of comparisons per family	6
Alpha	0.05
Dunnett's multiple comparisons test	Mean Diff.	95.00% CI of diff.	Below threshold?	Summary	Adjusted P Value	A-?
Ctrl. vs. 0.5 µM AzaC	13.85	-6.417 to 34.11	No	ns	0.2477	B	0.5 µM AzaC
Ctrl. vs. 1.0 µM AzaC	16.03	-4.230 to 36.30	No	ns	0.1481	C	1.0 µM AzaC
Ctrl. vs. 2.5 µM AzaC	9.757	-10.51 to 30.02	No	ns	0.5586	D	2.5 µM AzaC
Ctrl. vs. 0.5 µM AzadC	44.21	23.95 to 64.47	Yes	***	0.0001	E	0.5 µM AzadC
Ctrl. vs. 1.0 µM AzadC	49.22	28.95 to 69.48	Yes	****	<0.0001	F	1.0 µM AzadC
Ctrl. vs. 2.5 µM AzadC	59.79	39.52 to 80.05	Yes	****	<0.0001	G	2.5 µM AzadC
Test details	Mean 1	Mean 2	Mean Diff.	SE of diff.	n1	n2	q	DF
Ctrl. vs. 0.5 µM AzaC	75.73	61.89	13.85	6.957	3	3	1.99	14
Ctrl. vs. 1.0 µM AzaC	75.73	59.7	16.03	6.957	3	3	2.305	14
Ctrl. vs. 2.5 µM AzaC	75.73	65.98	9.757	6.957	3	3	1.402	14
Ctrl. vs. 0.5 µM AzadC	75.73	31.52	44.21	6.957	3	3	6.354	14
Ctrl. vs. 1.0 µM AzadC	75.73	26.52	49.22	6.957	3	3	7.074	14
Ctrl. vs. 2.5 µM AzadC	75.73	15.95	59.79	6.957	3	3	8.593	14
Apoptotic
Number of families	1
Number of comparisons per family	6
Alpha	0.05
Dunnett's multiple comparisons test	Mean Diff.	95.00% CI of diff.	Below threshold?	Summary	Adjusted P Value	A-?
Ctrl. vs. 0.5 µM AzaC	-18.82	-35.47 to -2.178	Yes	*	0.0244	B	0.5 µM AzaC
Ctrl. vs. 1.0 µM AzaC	-21.46	-38.11 to -4.815	Yes	*	0.0102	C	1.0 µM AzaC
Ctrl. vs. 2.5 µM AzaC	-16.22	-32.86 to 0.4283	No	ns	0.0574	D	2.5 µM AzaC
Ctrl. vs. 0.5 µM AzadC	-53.31	-69.96 to -36.67	Yes	****	<0.0001	E	0.5 µM AzadC
Ctrl. vs. 1.0 µM AzadC	-57.05	-73.69 to -40.40	Yes	****	<0.0001	F	1.0 µM AzadC
Ctrl. vs. 2.5 µM AzadC	-69.97	-86.62 to -53.33	Yes	****	<0.0001	G	2.5 µM AzadC
Test details	Mean 1	Mean 2	Mean Diff.	SE of diff.	n1	n2	q	DF
Ctrl. vs. 0.5 µM AzaC	12.64	31.47	-18.82	5.715	3	3	3.294	14
Ctrl. vs. 1.0 µM AzaC	12.64	34.1	-21.46	5.715	3	3	3.755	14
Ctrl. vs. 2.5 µM AzaC	12.64	28.86	-16.22	5.715	3	3	2.838	14
Ctrl. vs. 0.5 µM AzadC	12.64	65.96	-53.31	5.715	3	3	9.329	14
Ctrl. vs. 1.0 µM AzadC	12.64	69.69	-57.05	5.715	3	3	9.982	14
Ctrl. vs. 2.5 µM AzadC	12.64	82.62	-69.97	5.715	3	3	12.24	14
