## Supplementary Table 8 for "Comprehensive comparison between azacytidine and decitabine treatment in an acute myeloid leukemia cell line"

### Sheet: Data
Early apoptotic
	Ctrl.	0.5 µM AzaC	1.0 µM AzaC	2.5 µM AzaC	0.5 µM AzadC	1.0 µM AzadC	2.5 µM AzadC
	4.7	15.54	14.34	16.21	25.74	33.81	27.65
	7.88	17.1	20.6	14.7	26.5	29.44
	6.2	17.8	23.6	16.8	31	30.8	28.4
Late apoptotic
	Ctrl.	0.5 µM AzaC	1.0 µM AzaC	2.5 µM AzaC	0.5 µM AzadC	1.0 µM AzadC	2.5 µM AzadC
	7.79	19.56	18.63	17.13	26.33	27.52	46
	2.95	10.4	9.44	8.14	43.3	46.6
	8.4	14	15.7	13.6	45	40.9	57.5

### Sheet: Ordinary one-way ANOVA
Early apoptotic
Table Analyzed	Early_Apoptotic_FACS_MOLM13
Data sets analyzed	A-G
ANOVA summary
F	35.75
P value	<0.0001
P value summary	****
Significant diff. among means (P < 0.05)?	Yes
R squared	0.9429
Brown-Forsythe test
F (DFn, DFd)	0.7646 (6, 13)
P value	0.6105
P value summary	ns
Are SDs significantly different (P < 0.05)?	No
Bartlett's test
Bartlett's statistic (corrected)
P value
P value summary
Are SDs significantly different (P < 0.05)?
ANOVA table	SS	DF	MS	F (DFn, DFd)	P value
Treatment (between columns)	1339	6	223.2	F (6, 13) = 35.75	P<0.0001
Residual (within columns)	81.18	13	6.244
Total	1420	19
Data summary
Number of treatments (columns)	7
Number of values (total)	20
Late apoptotic
Table Analyzed	Late_Apoptotic_FACS_MOLM13
Data sets analyzed	A-G
ANOVA summary
F	16.12
P value	<0.0001
P value summary	****
Significant diff. among means (P < 0.05)?	Yes
R squared	0.8815
Brown-Forsythe test
F (DFn, DFd)	0.3951 (6, 13)
P value	0.8693
P value summary	ns
Are SDs significantly different (P < 0.05)?	No
Bartlett's test
Bartlett's statistic (corrected)
P value
P value summary
Are SDs significantly different (P < 0.05)?
ANOVA table	SS	DF	MS	F (DFn, DFd)	P value
Treatment (between columns)	4588	6	764.6	F (6, 13) = 16.12	P<0.0001
Residual (within columns)	616.7	13	47.44
Total	5204	19
Data summary
Number of treatments (columns)	7
Number of values (total)	20

### Sheet: Multiple comparisons
Early apoptotic
Number of families	1
Number of comparisons per family	6
Alpha	0.05
Dunnett's multiple comparisons test	Mean Diff.	95.00% CI of diff.	Below threshold?	Summary	Adjusted P Value	A-?
Ctrl. vs. 0.5 µM AzaC	-10.55	-16.57 to -4.535	Yes	***	0.0009	B	0.5 µM AzaC
Ctrl. vs. 1.0 µM AzaC	-13.25	-19.27 to -7.235	Yes	***	0.0001	C	1.0 µM AzaC
Ctrl. vs. 2.5 µM AzaC	-9.643	-15.66 to -3.625	Yes	**	0.002	D	2.5 µM AzaC
Ctrl. vs. 0.5 µM AzadC	-21.49	-27.51 to -15.47	Yes	****	<0.0001	E	0.5 µM AzadC
Ctrl. vs. 1.0 µM AzadC	-25.09	-31.11 to -19.07	Yes	****	<0.0001	F	1.0 µM AzadC
Ctrl. vs. 2.5 µM AzadC	-21.77	-28.49 to -15.04	Yes	****	<0.0001	G	2.5 µM AzadC
Test details	Mean 1	Mean 2	Mean Diff.	SE of diff.	n1	n2	q	DF
Ctrl. vs. 0.5 µM AzaC	6.26	16.81	-10.55	2.04	3	3	5.172	13
Ctrl. vs. 1.0 µM AzaC	6.26	19.51	-13.25	2.04	3	3	6.496	13
Ctrl. vs. 2.5 µM AzaC	6.26	15.9	-9.643	2.04	3	3	4.726	13
Ctrl. vs. 0.5 µM AzadC	6.26	27.75	-21.49	2.04	3	3	10.53	13
Ctrl. vs. 1.0 µM AzadC	6.26	31.35	-25.09	2.04	3	3	12.3	13
Ctrl. vs. 2.5 µM AzadC	6.26	28.03	-21.77	2.281	3	2	9.541	13
Late apoptotic
Number of families	1
Number of comparisons per family	6
Alpha	0.05
Dunnett's multiple comparisons test	Mean Diff.	95.00% CI of diff.	Below threshold?	Summary	Adjusted P Value	A-?
Ctrl. vs. 0.5 µM AzaC	-8.273	-24.86 to 8.314	No	ns	0.5225	B	0.5 µM AzaC
Ctrl. vs. 1.0 µM AzaC	-8.21	-24.80 to 8.378	No	ns	0.5295	C	1.0 µM AzaC
Ctrl. vs. 2.5 µM AzaC	-6.577	-23.16 to 10.01	No	ns	0.7185	D	2.5 µM AzaC
Ctrl. vs. 0.5 µM AzadC	-31.83	-48.42 to -15.24	Yes	***	0.0004	E	0.5 µM AzadC
Ctrl. vs. 1.0 µM AzadC	-31.96	-48.55 to -15.37	Yes	***	0.0004	F	1.0 µM AzadC
Ctrl. vs. 2.5 µM AzadC	-45.37	-63.92 to -26.82	Yes	****	<0.0001	G	2.5 µM AzadC
Test details	Mean 1	Mean 2	Mean Diff.	SE of diff.	n1	n2	q	DF
Ctrl. vs. 0.5 µM AzaC	6.38	14.65	-8.273	5.623	3	3	1.471	13
Ctrl. vs. 1.0 µM AzaC	6.38	14.59	-8.21	5.623	3	3	1.46	13
Ctrl. vs. 2.5 µM AzaC	6.38	12.96	-6.577	5.623	3	3	1.17	13
Ctrl. vs. 0.5 µM AzadC	6.38	38.21	-31.83	5.623	3	3	5.66	13
Ctrl. vs. 1.0 µM AzadC	6.38	38.34	-31.96	5.623	3	3	5.683	13
Ctrl. vs. 2.5 µM AzadC	6.38	51.75	-45.37	6.287	3	2	7.216	13
